# Cerebral cortical structures linked to intelligence

**DOI:** 10.1101/2025.10.06.680808

**Authors:** Chun-Ju Chou, Mark Fiecas, Elisabetta C. del Re, Eero Vuoksimaa, Chi-Hua Chen

**Affiliations:** Department of Radiology, University of California, San Diego, CA, USA; Department of Bioengineering, University of California, San Diego, CA, USA; Division of Biostatistics, University of Minnesota School of Public Health, MN, USA; Department of Psychiatry, Harvard Medical School, Boston, MA, USA; Institute for Molecular Medicine Finland (FIMM), Helsinki Institute of Life Science, University of Helsinki, Helsinki, Finland

**Keywords:** Intelligence, Cortical morphology, Genetically-informed parcellation, Genome-wide association study, Mendelian randomization

## Abstract

Understanding the neural basis of intelligence in humans remains an ongoing scientific pursuit. Early studies with small samples identified potential regions but lacked consistency across findings. Recent large-scale magnetic resonance imaging (MRI) datasets, using intelligence measures focused on verbal-numerical reasoning, now offer more robust opportunities for discovery. In this study (N=11,289), we showed the dorsolateral prefrontal cortex as exhibiting the strongest effect size and a significant causal relationship with intelligence, where larger surface area predicts higher intelligence as revealed by Mendelian randomization analyses. Additional regions, including the orbitofrontal and temporal cortices, also showed causal links to intelligence. These regions are critical for working memory, executive function, and language. Reverse causality analyses further indicated that higher intelligence contributes to increased total surface area and greater cortical thickness in the perisylvian language region. Our findings replicate prior evidence of a bidirectional relationship between total surface area and intelligence and further offer novel insights into regional cortical associations and causal effect. Collectively, these findings support a polyregional cortical configuration of intelligence, highlighting the dorsolateral prefrontal cortex—a key hub for cognitive ability.
