## Supplementary Table for "Cerebral cortical structures linked to intelligence"

### Sheet: Table of Contents
Table of Contents
Table S1. Results of Fluid Intelligence-Cortical morphology association analysis.
Table S2. Results of MR analysis.
Table S3. Results of bidirectional GSMR analysis.

### Sheet: Table S1.
Table S1. Results of Fluid Intelligence-Cortical morphology association analysis.
ROI	Absolute Region				Relative Region
	beta	ci (round up)	p	se	beta	ci (round up)	p	se
superior_temporal_area	0.342703	[0.301,0.385]	4.42e-57	0.021402	0.0877987	[0.051,0.125]	2.94775e-06	0.0187733
superior_parietal_area	0.246009	[0.205,0.287]	3.26e-31	0.0211073	-0.0347912	[-0.072,0.002]	0.0641211	0.0187906
precuneus_area	0.287172	[0.244,0.330]	2.77e-39	0.021816	-0.0283702	[-0.065,0.008]	0.131212	0.0187951
posterolateral_temporal_area	0.2913	[0.249,0.333]	1.93e-41	0.0215153	0.00704874	[-0.030,0.044]	0.707498	0.0187852
pars_opercularis_area	0.322992	[0.280,0.366]	1.42e-49	0.0217146	0.0329288	[-0.004,0.070]	0.0794489	0.018773
orbitofrontal_area	0.341432	[0.298,0.385]	2.55e-53	0.0220956	0.0357626	[-0.001,0.073]	0.057391	0.0188173
occipital_area	0.22246	[0.181,0.264]	2.23e-25	0.0213176	-0.0765359	[-0.113,-0.040]	4.78282e-05	0.0188161
motor_premotor_area	0.296249	[0.254,0.338]	5.42e-43	0.0214618	0.0231335	[-0.014,0.060]	0.219024	0.01882
inferior_parietal_area	0.263865	[0.222,0.306]	9.31e-35	0.0213841	-0.0329914	[-0.070,0.004]	0.0805587	0.018878
dorsomedial_frontal_area	0.32218	[0.280,0.365]	4.22e-49	0.021769	0.022061	[-0.015,0.059]	0.240308	0.0187868
dorsolateral_prefrontal_area	0.35119	[0.308,0.394]	5.92e-57	0.0219574	0.0671991	[0.030,0.104]	0.000344559	0.0187688
anteromedial_temporal_area	0.280503	[0.238,0.323]	2.29e-38	0.0215764	-0.016691	[-0.054,0.020]	0.378912	0.0189684
ventromedial_occipital_thickness	-6.07e-05	[-0.040,0.039]	0.997598	0.0201563	-0.0523426	[-0.089,-0.015]	0.0055941	0.0188881
ventral_frontal_thickness	-0.0653282	[-0.102,-0.028]	0.00056643	0.0189457	-0.128168	[-0.165,-0.091]	1.50276e-11	0.0189749
temporal_pole_thickness	0.0366826	[-0.001,0.075]	0.0583486	0.0193754	0.0092639	[-0.028,0.046]	0.624262	0.0189124
superior_parietal_thickness	0.0646092	[0.026,0.103]	0.00101101	0.0196482	0.0493349	[0.012,0.087]	0.00980951	0.0191005
perisylvian_thickness	0.0610061	[0.021,0.101]	0.00256629	0.0202269	0.0408599	[0.004,0.078]	0.0305223	0.0188859
occipital_thickness	0.0168086	[-0.022,0.056]	0.401289	0.0200257	-0.0369966	[-0.074,0.000]	0.0502287	0.0188929
motor_premotor_SMA_thickness	0.0623942	[0.024,0.101]	0.00144502	0.0195821	0.0479654	[0.011,0.085]	0.0115132	0.0189801
middle_temporal_thickness	-0.0212331	[-0.061,0.019]	0.295645	0.0203019	-0.100321	[-0.137,-0.063]	1.11403e-07	0.0188911
medial_temporal_thickness	-0.0285523	[-0.067,0.010]	0.147567	0.0197147	-0.0788076	[-0.116,-0.042]	2.79604e-05	0.0188031
medial_prefrontal_thickness	-0.0429256	[-0.082,-0.004]	0.0294174	0.0197076	-0.114121	[-0.151,-0.077]	1.41693e-09	0.0188362
inferior_parietal_thickness	0.0499636	[0.010,0.090]	0.0134156	0.0202042	0.0209422	[-0.017,0.059]	0.281967	0.0194637
dorsolateral_prefrontal_thickness	0.0088312	[-0.030,0.047]	0.653846	0.0196933	-0.0484399	[-0.085,-0.012]	0.00990945	0.0187794
total_surface_area	0.35552	[0.312,0.400]	6.92e-56	0.022449	0.35552	[0.312,0.400]	6.91974e-56	0.022449
mean_thickness	0.0445703	[0.005,0.084]	0.0274096	0.0202049	0.0445703	[0.005,0.084]	0.0274096	0.0202049

### Sheet: Table S2.
Table S2. Results of MR analysis.
MR-egger Results (Absolute Region)								MR-egger Results (Realtive Region)
Exposure	Outcome	bxy	ci (round up)	se	p			Exposure	Outcome	bxy	ci (round up)	se	p
superior_temporal_area	Fluid intelligence	0.0476682	[-0.242,0.337]	0.147715	0.727776			superior_temporal_area	Fluid intelligence	0.0456366	[-0.243,0.335]	0.147479	0.738495
superior_parietal_area	Fluid intelligence	-0.0908012	[-0.364,0.183]	0.139562	0.490086			superior_parietal_area	Fluid intelligence	-0.0917566	[-0.366,0.182]	0.139844	0.486471
precuneus_area	Fluid intelligence	-0.0524236	[-0.350,0.245]	0.151981	0.699827			precuneus_area	Fluid intelligence	-0.0524938	[-0.349,0.244]	0.151288	0.69815
posterolateral_temporal_area	Fluid intelligence	0.231313	[0.094,0.369]	0.0702814	0.0020053			posterolateral_temporal_area	Fluid intelligence	0.231623	[0.094,0.369]	0.0701679	0.0019551
pars_opercularis_area	Fluid intelligence	-0.0323616	[-0.290,0.225]	0.131434	0.642989			pars_opercularis_area	Fluid intelligence	-0.0324106	[-0.289,0.224]	0.130816	0.641046
orbitofrontal_area	Fluid intelligence	-0.106985	[-0.718,0.504]	0.311949	0.704802			orbitofrontal_area	Fluid intelligence	-0.123377	[-0.727,0.480]	0.308054	0.658622
occipital_area	Fluid intelligence	0.0239472	[-0.119,0.167]	0.0729978	0.733581			occipital_area	Fluid intelligence	0.0241429	[-0.119,0.167]	0.073034	0.73162
motor_premotor_area	Fluid intelligence	0.036027	[-0.102,0.174]	0.0704518	0.582587			motor_premotor_area	Fluid intelligence	0.0362915	[-0.102,0.175]	0.0706029	0.580656
inferior_parietal_area	Fluid intelligence	-0.07263	[-0.221,0.076]	0.0758635	0.317189			inferior_parietal_area	Fluid intelligence	-0.0709546	[-0.220,0.078]	0.0759557	0.328726
dorsomedial_frontal_area	Fluid intelligence	-0.331042	[-1.023,0.361]	0.353213	0.318012			dorsomedial_frontal_area	Fluid intelligence	-0.325796	[-1.019,0.368]	0.353737	0.326112
dorsolateral_prefrontal_area	Fluid intelligence	-0.0760903	[-0.684,0.532]	0.31027	0.786087			dorsolateral_prefrontal_area	Fluid intelligence	-0.0855443	[-0.697,0.526]	0.311932	0.761628
anteromedial_temporal_area	Fluid intelligence	0.112836	[-0.251,0.477]	0.185756	0.509266			anteromedial_temporal_area	Fluid intelligence	0.117424	[-0.244,0.479]	0.184449	0.489571
ventromedial_occipital_thickness	Fluid intelligence	-0.2423	[-1.002,0.517]	0.387637	0.449633			ventromedial_occipital_thickness	Fluid intelligence	-0.244134	[-1.008,0.519]	0.389527	0.448491
ventral_frontal_thickness	Fluid intelligence	0.222943	[-0.690,1.136]	0.465658	0.557618			ventral_frontal_thickness	Fluid intelligence	0.242709	[-0.654,1.140]	0.45763	0.517689
temporal_pole_thickness	Fluid intelligence	-0.0561721	[-0.449,0.336]	0.200218	0.749815			temporal_pole_thickness	Fluid intelligence	-0.056198	[-0.452,0.339]	0.201801	0.751591
superior_parietal_thickness	Fluid intelligence	0.109653	[-0.317,0.536]	0.217725	0.575324			superior_parietal_thickness	Fluid intelligence	0.104746	[-0.315,0.525]	0.214379	0.586581
perisylvian_thickness	Fluid intelligence	0.483413	[-0.509,1.476]	0.506419	0.27837			perisylvian_thickness	Fluid intelligence	0.469248	[-0.506,1.445]	0.497739	0.283781
occipital_thickness	Fluid intelligence	0.106203	[-0.541,0.754]	0.330265	0.672367			occipital_thickness	Fluid intelligence	0.105921	[-0.548,0.760]	0.333514	0.676098
motor_premotor_SMA_thickness	Fluid intelligence	0.0059219	[-1.558,1.570]	0.798115	0.991144			motor_premotor_SMA_thickness	Fluid intelligence	0.00051538	[-1.573,1.574]	0.802927	0.999234
middle_temporal_thickness	Fluid intelligence	NA	NA	NA	NA			middle_temporal_thickness	Fluid intelligence	NA	NA	NA	NA
medial_temporal_thickness	Fluid intelligence	0.790432	[-1.141,2.722]	0.985477	0.220345			medial_temporal_thickness	Fluid intelligence	0.773502	[-1.103,2.650]	0.957276	0.218094
medial_prefrontal_thickness	Fluid intelligence	NA	NA	NA	NA			medial_prefrontal_thickness	Fluid intelligence	NA	NA	NA	NA
inferior_parietal_thickness	Fluid intelligence	NA	NA	NA	NA			inferior_parietal_thickness	Fluid intelligence	NA	NA	NA	NA
dorsolateral_prefrontal_thickness	Fluid intelligence	0.152631	[-1.681,1.986]	0.935491	0.75449			dorsolateral_prefrontal_thickness	Fluid intelligence	0.160057	[-1.681,2.002]	0.939538	0.744349
total_surface_area	Fluid intelligence	0.161161	[0.013,0.309]	0.0754514	0.0342638			total_surface_area	Fluid intelligence	NA	NA	NA	NA
mean_thickness	Fluid intelligence	0.0447981	[-0.205,0.295]	0.127599	0.70914			mean_thickness	Fluid intelligence	NA	NA	NA	NA
MR-IVW Results (Absolute Region)								MR-IVW Results (Relative Region)
Exposure	Outcome	bxy	ci (round up)	se	p			Exposure	Outcome	bxy	ci (round up)	se	p
superior_temporal_area	Fluid intelligence	0.0492366	[-0.013,0.112]	0.0318647	0.122303			superior_temporal_area	Fluid intelligence	0.049158	[-0.013,0.112]	0.0318858	0.123149
superior_parietal_area	Fluid intelligence	-0.0730135	[-0.150,0.004]	0.0394479	0.064186			superior_parietal_area	Fluid intelligence	-0.0731046	[-0.150,0.004]	0.0394506	0.0638728
precuneus_area	Fluid intelligence	-0.0564385	[-0.146,0.034]	0.0459432	0.219282			precuneus_area	Fluid intelligence	-0.0564039	[-0.146,0.034]	0.0458782	0.218912
posterolateral_temporal_area	Fluid intelligence	0.0626371	[0.014,0.111]	0.0249161	0.0119397			posterolateral_temporal_area	Fluid intelligence	0.0627235	[0.014,0.112]	0.0249156	0.0118211
pars_opercularis_area	Fluid intelligence	0.0454361	[-0.034,0.125]	0.0407365	0.264693			pars_opercularis_area	Fluid intelligence	0.0451491	[-0.035,0.125]	0.0406916	0.267196
orbitofrontal_area	Fluid intelligence	0.0713992	[-0.013,0.155]	0.042892	0.0959871			orbitofrontal_area	Fluid intelligence	0.0711029	[-0.013,0.156]	0.0431072	0.0990565
occipital_area	Fluid intelligence	-0.00951334	[-0.052,0.033]	0.0214447	0.657316			occipital_area	Fluid intelligence	-0.00949717	[-0.052,0.033]	0.021444	0.657851
motor_premotor_area	Fluid intelligence	0.0109836	[-0.040,0.062]	0.0259664	0.672299			motor_premotor_area	Fluid intelligence	0.0110209	[-0.040,0.062]	0.0259942	0.671583
inferior_parietal_area	Fluid intelligence	-0.00770726	[-0.059,0.044]	0.0263285	0.769725			inferior_parietal_area	Fluid intelligence	-0.0074867	[-0.059,0.044]	0.0263461	0.776282
dorsomedial_frontal_area	Fluid intelligence	0.0414614	[-0.043,0.126]	0.0431012	0.336072			dorsomedial_frontal_area	Fluid intelligence	0.0415043	[-0.043,0.126]	0.0430299	0.334772
dorsolateral_prefrontal_area	Fluid intelligence	0.0865607	[0.002,0.172]	0.0433889	0.0460433			dorsolateral_prefrontal_area	Fluid intelligence	0.0863176	[0.001,0.171]	0.0434086	0.0467576
anteromedial_temporal_area	Fluid intelligence	-0.0438385	[-0.137,0.049]	0.0473215	0.354239			anteromedial_temporal_area	Fluid intelligence	-0.0434032	[-0.136,0.050]	0.0474659	0.360502
ventromedial_occipital_thickness	Fluid intelligence	0.0178056	[-0.108,0.143]	0.0640516	0.781022			ventromedial_occipital_thickness	Fluid intelligence	0.017841	[-0.108,0.143]	0.0639742	0.780339
ventral_frontal_thickness	Fluid intelligence	-0.0486169	[-0.176,0.079]	0.0650001	0.454489			ventral_frontal_thickness	Fluid intelligence	-0.0476052	[-0.175,0.080]	0.0648886	0.463165
temporal_pole_thickness	Fluid intelligence	-0.0225669	[-0.089,0.043]	0.0336942	0.503013			temporal_pole_thickness	Fluid intelligence	-0.0225559	[-0.089,0.044]	0.0337227	0.503582
superior_parietal_thickness	Fluid intelligence	0.028106	[-0.038,0.095]	0.033911	0.407207			superior_parietal_thickness	Fluid intelligence	0.0280055	[-0.038,0.094]	0.0338758	0.408401
perisylvian_thickness	Fluid intelligence	-0.00684773	[-0.110,0.097]	0.0527785	0.896768			perisylvian_thickness	Fluid intelligence	-0.00676567	[-0.111,0.097]	0.0529473	0.898322
occipital_thickness	Fluid intelligence	-0.00391734	[-0.103,0.096]	0.050724	0.938442			occipital_thickness	Fluid intelligence	-0.00403746	[-0.104,0.096]	0.0509079	0.936787
motor_premotor_SMA_thickness	Fluid intelligence	0.00522793	[-0.183,0.193]	0.0959302	0.956539			motor_premotor_SMA_thickness	Fluid intelligence	0.00493875	[-0.182,0.192]	0.0956113	0.958804
middle_temporal_thickness	Fluid intelligence	NA	NA	NA	NA			middle_temporal_thickness	Fluid intelligence	NA	NA	NA	NA
medial_temporal_thickness	Fluid intelligence	-0.00145543	[-0.198,0.195]	0.100248	0.988416			medial_temporal_thickness	Fluid intelligence	-0.000770498	[-0.198,0.196]	0.100402	0.993877
medial_prefrontal_thickness	Fluid intelligence	NA	NA	NA	NA			medial_prefrontal_thickness	Fluid intelligence	NA	NA	NA	NA
inferior_parietal_thickness	Fluid intelligence	NA	NA	NA	NA			inferior_parietal_thickness	Fluid intelligence	NA	NA	NA	NA
dorsolateral_prefrontal_thickness	Fluid intelligence	0.0289717	[-0.111,0.169]	0.0713929	0.684885			dorsolateral_prefrontal_thickness	Fluid intelligence	0.0291241	[-0.110,0.169]	0.0712336	0.682647
total_surface_area	Fluid intelligence	0.140476	[0.093,0.188]	0.0239935	4.77708e-09			total_surface_area	Fluid intelligence	NA	NA	NA	NA
mean_thickness	Fluid intelligence	-0.0107019	[-0.074,0.052]	0.0320601	0.738524			mean_thickness	Fluid intelligence	NA	NA	NA	NA
MR-weighted mean Results (Absolute Region)								MR-weighted mean Results (Realtive Region)
Exposure	Outcome	bxy	ci (round up)	se	p			Exposure	Outcome	bxy	ci (round up)	se	p
superior_temporal_area	Fluid intelligence	0.0516621	[-0.033,0.136]	0.0432269	0.232033			superior_temporal_area	Fluid intelligence	0.0519126	[-0.034,0.138]	0.0437408	0.235297
superior_parietal_area	Fluid intelligence	-0.0521039	[-0.123,0.018]	0.0359595	0.147349			superior_parietal_area	Fluid intelligence	-0.0516975	[-0.126,0.022]	0.0377183	0.170493
precuneus_area	Fluid intelligence	-0.0479046	[-0.128,0.032]	0.0407197	0.239416			precuneus_area	Fluid intelligence	-0.0477562	[-0.130,0.034]	0.0419017	0.254402
posterolateral_temporal_area	Fluid intelligence	0.0716007	[0.009,0.134]	0.0318211	0.0244424			posterolateral_temporal_area	Fluid intelligence	0.0720665	[0.010,0.135]	0.0319203	0.0239644
pars_opercularis_area	Fluid intelligence	0.0268796	[-0.050,0.104]	0.0393974	0.49507			pars_opercularis_area	Fluid intelligence	0.0267747	[-0.048,0.102]	0.0382636	0.484088
orbitofrontal_area	Fluid intelligence	0.0418898	[-0.049,0.132]	0.0461415	0.363954			orbitofrontal_area	Fluid intelligence	0.0412611	[-0.050,0.133]	0.0465943	0.375866
occipital_area	Fluid intelligence	-0.00516259	[-0.053,0.043]	0.0245009	0.833113			occipital_area	Fluid intelligence	-0.00491633	[-0.054,0.044]	0.0247953	0.842829
motor_premotor_area	Fluid intelligence	0.0142482	[-0.055,0.084]	0.0354038	0.687353			motor_premotor_area	Fluid intelligence	0.0142872	[-0.055,0.084]	0.035446	0.686897
inferior_parietal_area	Fluid intelligence	-0.0240998	[-0.093,0.045]	0.0353842	0.495815			inferior_parietal_area	Fluid intelligence	-0.0240625	[-0.088,0.040]	0.0327496	0.462497
dorsomedial_frontal_area	Fluid intelligence	-0.00963882	[-0.101,0.082]	0.0467038	0.836493			dorsomedial_frontal_area	Fluid intelligence	-0.00965404	[-0.103,0.084]	0.0478265	0.84003
dorsolateral_prefrontal_area	Fluid intelligence	0.0475363	[-0.049,0.144]	0.0491197	0.333162			dorsolateral_prefrontal_area	Fluid intelligence	0.0472558	[-0.048,0.142]	0.0484265	0.329151
anteromedial_temporal_area	Fluid intelligence	-0.0493121	[-0.146,0.047]	0.0493644	0.317824			anteromedial_temporal_area	Fluid intelligence	-0.0491391	[-0.147,0.048]	0.0496949	0.322754
ventromedial_occipital_thickness	Fluid intelligence	0.0740448	[-0.053,0.201]	0.0648862	0.253808			ventromedial_occipital_thickness	Fluid intelligence	0.0740447	[-0.055,0.203]	0.0656624	0.259465
ventral_frontal_thickness	Fluid intelligence	-0.00532084	[-0.118,0.108]	0.0576792	0.9265			ventral_frontal_thickness	Fluid intelligence	-0.00471593	[-0.117,0.108]	0.0574796	0.934611
temporal_pole_thickness	Fluid intelligence	-0.00829855	[-0.091,0.074]	0.0419976	0.843361			temporal_pole_thickness	Fluid intelligence	-0.00825147	[-0.093,0.076]	0.0430443	0.847979
superior_parietal_thickness	Fluid intelligence	0.0251208	[-0.051,0.101]	0.0388065	0.517415			superior_parietal_thickness	Fluid intelligence	0.0245242	[-0.052,0.101]	0.0392194	0.531769
perisylvian_thickness	Fluid intelligence	0.0133396	[-0.099,0.126]	0.057244	0.815737			perisylvian_thickness	Fluid intelligence	0.0134403	[-0.102,0.129]	0.0588231	0.819268
occipital_thickness	Fluid intelligence	-0.00108443	[-0.099,0.097]	0.0500873	0.982726			occipital_thickness	Fluid intelligence	-0.00115832	[-0.101,0.099]	0.0511712	0.981941
motor_premotor_SMA_thickness	Fluid intelligence	0.0936732	[-0.067,0.255]	0.0822002	0.254464			motor_premotor_SMA_thickness	Fluid intelligence	0.0926462	[-0.068,0.253]	0.0817759	0.257245
middle_temporal_thickness	Fluid intelligence	NA	NA	NA	NA			middle_temporal_thickness	Fluid intelligence	NA	NA	NA	NA
medial_temporal_thickness	Fluid intelligence	-0.00746622	[-0.159,0.144]	0.0771174	0.922872			medial_temporal_thickness	Fluid intelligence	-0.00577191	[-0.156,0.144]	0.0765773	0.939917
medial_prefrontal_thickness	Fluid intelligence	NA	NA	NA	NA			medial_prefrontal_thickness	Fluid intelligence	NA	NA	NA	NA
inferior_parietal_thickness	Fluid intelligence	NA	NA	NA	NA			inferior_parietal_thickness	Fluid intelligence	NA	NA	NA	NA
dorsolateral_prefrontal_thickness	Fluid intelligence	0.00180038	[-0.157,0.160]	0.0809002	0.982245			dorsolateral_prefrontal_thickness	Fluid intelligence	0.002152	[-0.146,0.150]	0.0754773	0.977254
total_surface_area	Fluid intelligence	0.164335	[0.104,0.225]	0.0308971	1.04464e-07			total_surface_area	Fluid intelligence	NA	NA	NA	NA
mean_thickness	Fluid intelligence	-4.66364e-06	[-0.076,0.076]	0.0385679	0.999904			mean_thickness	Fluid intelligence	NA	NA	NA	NA
MR-weighted mode Results (Absolute Region)								MR-weighted mode Results (Realtive Region)
Exposure	Outcome	bxy	ci (round up)	se	p			Exposure	Outcome	bxy	ci (round up)	se	p
superior_temporal_area	Fluid intelligence	0.0502102	[-0.120,0.220]	0.0867048	0.5365			superior_temporal_area	Fluid intelligence	0.0503782	[-0.109,0.210]	0.0813659	0.509113
superior_parietal_area	Fluid intelligence	-0.0565276	[-0.184,0.071]	0.0650766	0.361443			superior_parietal_area	Fluid intelligence	-0.0560533	[-0.175,0.063]	0.0607354	0.333037
precuneus_area	Fluid intelligence	-0.041025	[-0.144,0.062]	0.052703	0.396983			precuneus_area	Fluid intelligence	-0.0403901	[-0.147,0.067]	0.0545716	0.419798
posterolateral_temporal_area	Fluid intelligence	0.126448	[0.026,0.227]	0.0514342	0.0160238			posterolateral_temporal_area	Fluid intelligence	0.126711	[0.020,0.233]	0.0544249	0.0218042
pars_opercularis_area	Fluid intelligence	0.0148028	[-0.120,0.150]	0.0687374	0.749695			pars_opercularis_area	Fluid intelligence	0.0152113	[-0.118,0.149]	0.06818	0.741177
orbitofrontal_area	Fluid intelligence	0.0127646	[-0.138,0.163]	0.0767375	0.855223			orbitofrontal_area	Fluid intelligence	0.0128111	[-0.151,0.177]	0.0836515	0.866578
occipital_area	Fluid intelligence	0.0120713	[-0.064,0.088]	0.0388907	0.747736			occipital_area	Fluid intelligence	0.0122791	[-0.065,0.090]	0.0396776	0.748456
motor_premotor_area	Fluid intelligence	0.0162138	[-0.072,0.104]	0.0449401	0.698939			motor_premotor_area	Fluid intelligence	0.0161206	[-0.070,0.102]	0.0437491	0.692879
inferior_parietal_area	Fluid intelligence	-0.0188445	[-0.113,0.075]	0.0479677	0.678665			inferior_parietal_area	Fluid intelligence	-0.0184717	[-0.114,0.077]	0.0488071	0.689763
dorsomedial_frontal_area	Fluid intelligence	-0.0313017	[-0.212,0.149]	0.0919822	0.713642			dorsomedial_frontal_area	Fluid intelligence	-0.0303754	[-0.207,0.146]	0.0899273	0.715663
dorsolateral_prefrontal_area	Fluid intelligence	0.00722225	[-0.214,0.228]	0.112649	0.943898			dorsolateral_prefrontal_area	Fluid intelligence	0.00756119	[-0.197,0.212]	0.104362	0.936617
anteromedial_temporal_area	Fluid intelligence	-0.0620847	[-0.231,0.107]	0.0861797	0.438796			anteromedial_temporal_area	Fluid intelligence	-0.0604734	[-0.247,0.126]	0.0953359	0.494187
ventromedial_occipital_thickness	Fluid intelligence	0.0742493	[-0.116,0.264]	0.0969455	0.375917			ventromedial_occipital_thickness	Fluid intelligence	0.0741579	[-0.121,0.269]	0.0994052	0.387616
ventral_frontal_thickness	Fluid intelligence	0.000956053	[-0.183,0.185]	0.0940792	0.990289			ventral_frontal_thickness	Fluid intelligence	0.000963909	[-0.187,0.189]	0.095819	0.990387
temporal_pole_thickness	Fluid intelligence	-0.00229559	[-0.145,0.140]	0.0725791	0.971677			temporal_pole_thickness	Fluid intelligence	-0.00290431	[-0.137,0.131]	0.0683398	0.961951
superior_parietal_thickness	Fluid intelligence	0.0219911	[-0.091,0.135]	0.0575923	0.673447			superior_parietal_thickness	Fluid intelligence	0.0218376	[-0.091,0.135]	0.0575488	0.675348
perisylvian_thickness	Fluid intelligence	0.0457147	[-0.184,0.276]	0.117414	0.652832			perisylvian_thickness	Fluid intelligence	0.0452765	[-0.179,0.270]	0.114534	0.647948
occipital_thickness	Fluid intelligence	-0.00724265	[-0.178,0.164]	0.0872385	0.917529			occipital_thickness	Fluid intelligence	-0.00836668	[-0.170,0.153]	0.0825626	0.899451
motor_premotor_SMA_thickness	Fluid intelligence	0.138294	[-0.149,0.425]	0.146529	0.25221			motor_premotor_SMA_thickness	Fluid intelligence	0.137172	[-0.150,0.424]	0.146422	0.25517
middle_temporal_thickness	Fluid intelligence	NA	NA	NA	NA			middle_temporal_thickness	Fluid intelligence	NA	NA	NA	NA
medial_temporal_thickness	Fluid intelligence	-0.0294564	[-0.456,0.397]	0.217784	0.840267			medial_temporal_thickness	Fluid intelligence	-0.0232265	[-0.444,0.398]	0.214919	0.871883
medial_prefrontal_thickness	Fluid intelligence	NA	NA	NA	NA			medial_prefrontal_thickness	Fluid intelligence	NA	NA	NA	NA
inferior_parietal_thickness	Fluid intelligence	NA	NA	NA	NA			inferior_parietal_thickness	Fluid intelligence	NA	NA	NA	NA
dorsolateral_prefrontal_thickness	Fluid intelligence	-0.0506266	[-0.428,0.326]	0.192332	0.69791			dorsolateral_prefrontal_thickness	Fluid intelligence	-0.050711	[-0.409,0.308]	0.182905	0.683125
total_surface_area	Fluid intelligence	0.16546	[0.090,0.241]	0.038751	0.000197355			total_surface_area	Fluid intelligence	NA	NA	NA	NA
mean_thickness	Fluid intelligence	0.0670789	[-0.097,0.231]	0.0838416	0.401101			mean_thickness	Fluid intelligence	NA	NA	NA	NA

### Sheet: Table S3.
Table S3. Results of bidirectional GSMR analysis.
Forward GSMR Results (Absolute Region)							Reverse GSMR Results (Absolute Region)
Exposure	Outcome	bxy	ci (round up)	se	p		Exposure	Outcome	bxy	ci (round up)	se	p
superior_temporal_area	Fluid intelligence	0.0474681	[-0.016,0.111]	0.0324021	0.142929		Fluid intelligence	superior_temporal_area	-0.0996755	[-0.280,0.080]	0.09184	0.277781
superior_parietal_area	Fluid intelligence	-0.0676246	[-0.116,-0.020]	0.0244271	0.00563287		Fluid intelligence	superior_parietal_area	-0.0409308	[-0.220,0.138]	0.0914144	0.654333
precuneus_area	Fluid intelligence	-0.0312662	[-0.089,0.026]	0.0294618	0.288579		Fluid intelligence	precuneus_area	0.00573656	[-0.174,0.186]	0.0919415	0.950249
posterolateral_temporal_area	Fluid intelligence	0.0601772	[0.019,0.101]	0.0209084	0.0040004		Fluid intelligence	posterolateral_temporal_area	0.140116	[-0.044,0.324]	0.093833	0.135372
pars_opercularis_area	Fluid intelligence	NA	NA	NA	NA		Fluid intelligence	pars_opercularis_area	-0.00226773	[-0.181,0.177]	0.0914395	0.980214
orbitofrontal_area	Fluid intelligence	0.0646349	[0.002,0.127]	0.0317745	0.0419342		Fluid intelligence	orbitofrontal_area	0.139381	[-0.039,0.317]	0.0907769	0.124679
occipital_area	Fluid intelligence	0.000680002	[-0.034,0.036]	0.0178607	0.96963		Fluid intelligence	occipital_area	-0.0549806	[-0.233,0.123]	0.0908523	0.54507
motor_premotor_area	Fluid intelligence	0.0110399	[-0.040,0.062]	0.0261775	0.673221		Fluid intelligence	motor_premotor_area	-0.02779	[-0.207,0.151]	0.0913532	0.760973
inferior_parietal_area	Fluid intelligence	-0.0047796	[-0.052,0.043]	0.0241399	0.843048		Fluid intelligence	inferior_parietal_area	-0.0302163	[-0.209,0.148]	0.0910166	0.739899
dorsomedial_frontal_area	Fluid intelligence	0.0452257	[-0.020,0.111]	0.0333081	0.174527		Fluid intelligence	dorsomedial_frontal_area	0.0340535	[-0.144,0.212]	0.0906739	0.707244
dorsolateral_prefrontal_area	Fluid intelligence	0.0864021	[0.020,0.153]	0.0337961	0.010571		Fluid intelligence	dorsolateral_prefrontal_area	0.119483	[-0.059,0.298]	0.0910648	0.189496
anteromedial_temporal_area	Fluid intelligence	-0.0506751	[-0.116,0.015]	0.0334295	0.129549		Fluid intelligence	anteromedial_temporal_area	-0.103194	[-0.282,0.076]	0.0913427	0.258582
ventromedial_occipital_thickness	Fluid intelligence	0.0232237	[-0.072,0.119]	0.0486756	0.633283		Fluid intelligence	ventromedial_occipital_thickness	-0.0890002	[-0.284,0.106]	0.0996992	0.372025
ventral_frontal_thickness	Fluid intelligence	-0.0522801	[-0.139,0.035]	0.0443963	0.238966		Fluid intelligence	ventral_frontal_thickness	-0.15247	[-0.334,0.029]	0.0926298	0.099761
temporal_pole_thickness	Fluid intelligence	-0.0212866	[-0.083,0.041]	0.0315946	0.500477		Fluid intelligence	temporal_pole_thickness	-0.00716405	[-0.185,0.171]	0.0908166	0.937124
superior_parietal_thickness	Fluid intelligence	0.0299517	[-0.027,0.087]	0.0291047	0.30343		Fluid intelligence	superior_parietal_thickness	-0.0293929	[-0.206,0.148]	0.0902791	0.744744
perisylvian_thickness	Fluid intelligence	0.0353225	[-0.060,0.130]	0.0485373	0.466773		Fluid intelligence	perisylvian_thickness	0.326895	[0.142,0.512]	0.0941875	0.000519128
occipital_thickness	Fluid intelligence	-0.00397751	[-0.079,0.071]	0.038342	0.917377		Fluid intelligence	occipital_thickness	-0.0437872	[-0.224,0.136]	0.0919804	0.634039
motor_premotor_SMA_thickness	Fluid intelligence	0.0102704	[-0.100,0.120]	0.0561793	0.854944		Fluid intelligence	motor_premotor_SMA_thickness	-0.138443	[-0.320,0.043]	0.0926715	0.1352
middle_temporal_thickness	Fluid intelligence	NA	NA	NA	NA		Fluid intelligence	middle_temporal_thickness	0.0865656	[-0.094,0.268]	0.0923364	0.3485
medial_temporal_thickness	Fluid intelligence	NA	NA	NA	NA		Fluid intelligence	medial_temporal_thickness	0.0685406	[-0.110,0.247]	0.0911701	0.452179
medial_prefrontal_thickness	Fluid intelligence	NA	NA	NA	NA		Fluid intelligence	medial_prefrontal_thickness	0.0574089	[-0.131,0.246]	0.0962816	0.551001
inferior_parietal_thickness	Fluid intelligence	NA	NA	NA	NA		Fluid intelligence	inferior_parietal_thickness	-0.0702303	[-0.250,0.110]	0.0917822	0.444162
dorsolateral_prefrontal_thickness	Fluid intelligence	NA	NA	NA	NA		Fluid intelligence	dorsolateral_prefrontal_thickness	0.0210814	[-0.168,0.210]	0.0964677	0.827014
total_surface_area	Fluid intelligence	0.137297	[0.095,0.180]	0.0216043	2.08352e-10		Fluid intelligence	total_surface_area	0.308866	[0.124,0.493]	0.0940704	0.0010258
mean_thickness	Fluid intelligence	-0.00964952	[-0.060,0.041]	0.0258267	0.708683		Fluid intelligence	mean_thickness	-0.0171297	[-0.198,0.164]	0.0922998	0.852768
Forward GSMR Results (Relative Region)							Reverse GSMR Results (Relative Region)
Exposure	Outcome	bxy	ci (round up)	se	p		Exposure	Outcome	bxy	ci (round up)	se	p
superior_temporal_area	Fluid intelligence	0.0473762	[-0.016,0.111]	0.0324274	0.144018		Fluid intelligence	superior_temporal_area	-0.0984369	[-0.279,0.082]	0.0918905	0.284061
superior_parietal_area	Fluid intelligence	-0.0677222	[-0.116,-0.020]	0.0244365	0.00558236		Fluid intelligence	superior_parietal_area	-0.0391364	[-0.218,0.140]	0.0914631	0.668729
precuneus_area	Fluid intelligence	-0.0311386	[-0.089,0.027]	0.0294308	0.290043		Fluid intelligence	precuneus_area	0.00957349	[-0.171,0.190]	0.0919919	0.917115
posterolateral_temporal_area	Fluid intelligence	0.0602737	[0.019,0.101]	0.0209165	0.0039561		Fluid intelligence	posterolateral_temporal_area	0.135685	[-0.048,0.320]	0.0938825	0.148383
pars_opercularis_area	Fluid intelligence	NA	NA	NA	NA		Fluid intelligence	pars_opercularis_area	-0.00194145	[-0.181,0.177]	0.0915121	0.983074
orbitofrontal_area	Fluid intelligence	0.0641857	[0.002,0.127]	0.0318692	0.0440059		Fluid intelligence	orbitofrontal_area	0.147357	[-0.031,0.325]	0.0908356	0.104753
occipital_area	Fluid intelligence	0.000743001	[-0.034,0.036]	0.0178609	0.966818		Fluid intelligence	occipital_area	-0.0602122	[-0.238,0.118]	0.0909169	0.507794
motor_premotor_area	Fluid intelligence	0.0110791	[-0.040,0.062]	0.026203	0.672428		Fluid intelligence	motor_premotor_area	-0.0310431	[-0.210,0.148]	0.0914148	0.734169
inferior_parietal_area	Fluid intelligence	-0.00775117	[-0.054,0.039]	0.0237215	0.743852		Fluid intelligence	inferior_parietal_area	-0.0220852	[-0.201,0.156]	0.0910395	0.808324
dorsomedial_frontal_area	Fluid intelligence	0.0343914	[-0.029,0.098]	0.0322704	0.286548		Fluid intelligence	dorsomedial_frontal_area	0.0314269	[-0.146,0.209]	0.0906827	0.728923
dorsolateral_prefrontal_area	Fluid intelligence	0.085995	[0.020,0.152]	0.0337572	0.0108512		Fluid intelligence	dorsolateral_prefrontal_area	0.126743	[-0.052,0.305]	0.0911711	0.164477
anteromedial_temporal_area	Fluid intelligence	-0.0503289	[-0.116,0.015]	0.0335053	0.133067		Fluid intelligence	anteromedial_temporal_area	-0.0984608	[-0.278,0.081]	0.0913752	0.281237
ventromedial_occipital_thickness	Fluid intelligence	0.0232425	[-0.072,0.119]	0.048622	0.632632		Fluid intelligence	ventromedial_occipital_thickness	NA	NA	NA	NA
ventral_frontal_thickness	Fluid intelligence	-0.0438028	[-0.126,0.038]	0.0416966	0.293483		Fluid intelligence	ventral_frontal_thickness	NA	NA	NA	NA
temporal_pole_thickness	Fluid intelligence	-0.0212732	[-0.083,0.041]	0.0316156	0.50103		Fluid intelligence	temporal_pole_thickness	NA	NA	NA	NA
superior_parietal_thickness	Fluid intelligence	0.029842	[-0.027,0.087]	0.0290634	0.304519		Fluid intelligence	superior_parietal_thickness	NA	NA	NA	NA
perisylvian_thickness	Fluid intelligence	0.0354537	[-0.060,0.131]	0.0486883	0.466506		Fluid intelligence	perisylvian_thickness	NA	NA	NA	NA
occipital_thickness	Fluid intelligence	-0.00411367	[-0.080,0.071]	0.0384744	0.914853		Fluid intelligence	occipital_thickness	NA	NA	NA	NA
motor_premotor_SMA_thickness	Fluid intelligence	0.00990293	[-0.100,0.120]	0.0559755	0.859575		Fluid intelligence	motor_premotor_SMA_thickness	NA	NA	NA	NA
middle_temporal_thickness	Fluid intelligence	NA	NA	NA	NA		Fluid intelligence	middle_temporal_thickness	NA	NA	NA	NA
medial_temporal_thickness	Fluid intelligence	NA	NA	NA	NA		Fluid intelligence	medial_temporal_thickness	NA	NA	NA	NA
medial_prefrontal_thickness	Fluid intelligence	NA	NA	NA	NA		Fluid intelligence	medial_prefrontal_thickness	NA	NA	NA	NA
inferior_parietal_thickness	Fluid intelligence	NA	NA	NA	NA		Fluid intelligence	inferior_parietal_thickness	NA	NA	NA	NA
dorsolateral_prefrontal_thickness	Fluid intelligence	NA	NA	NA	NA		Fluid intelligence	dorsolateral_prefrontal_thickness	NA	NA	NA	NA
total_surface_area	Fluid intelligence	NA	NA	NA	NA		Fluid intelligence	total_surface_area	NA	NA	NA	NA
mean_thickness	Fluid intelligence	NA	NA	NA	NA		Fluid intelligence	mean_thickness	NA	NA	NA	NA
